# The molecular basis of coordinated antigen switching enabling chronic infection by human malaria parasites

**DOI:** 10.1101/2025.07.16.665170

**Authors:** Joseph E. Visone, Francesca Florini, Evi Hadjimichael, Valay Patel, Kirk W. Deitsch

**Affiliations:** Department of Microbiology and Immunology, Weill Cornell Medical College, New York, New York, USA

**Author notes:** These authors contributed equally (Joseph E. Visone, Francesca Florini). Current address: Memorial Sloan Kettering Cancer Center, New York, NY, USA. Current address: Harvard T.H. Chan School of Public Health, Boston, MA, USA.

## Abstract

The exceptional virulence of the human malaria parasite, *Plasmodium falciparum*, is in large part attributed to the adhesive properties of infected red blood cells and the parasite’s ability to avoid antibody recognition through antigenic variation. Both properties are derived from a hypervariable protein placed on the infected cell surface called PfEMP1, different versions of which are encoded by members of the multi-copy *var* gene family. Over the course of an infection, rising and falling waves of parasitemia correspond to transcriptional switching between *var* genes, with parasites expressing alternative PfEMP1 isoforms replacing those eliminated by antibodies targeting the previously expressed PfEMP1. *var* gene expression is controlled epigenetically, however what triggers transcriptional switching and determines which genes are activated is largely unknown. Previous work implicated a unique, universally conserved gene called *var2csa* as a central component in transcriptional switching, however the molecular basis for its role was obscure. Here we describe how noncoding RNAs, an upstream open reading frame and the nonsense mediated mRNA decay pathway interact to enable *var2csa* to function as a transiently activated “switching hub” that unifies the *var* gene family into a single coordinated network, thereby perpetuating chronic infections.
