## Supplementary Table 2 for "The molecular basis of coordinated antigen switching enabling chronic infection by human malaria parasites"

### Sheet: Sheet1
Primer Name	Sequence	Purpose
BK1023 (FW)	GTATCTTACCTTATTTAGGACCTGATG	SAMS-KD integration PCR (Supplementary Fugure 1A) - binds in pfsams CDS upstream of homology region
BK0217 (RV)	AGTGACAACGTCGAGCACAG	SAMS-KD integration PCR (Supplementary Fugure 1A) - binds within the neomycin resistance gene
FF131 (FW)	GGGAAATTTTCACCAACACAA	SAMS-KD control PCR (Supplementary Figure 1A) - binds to PF3D7_0318200 (RNA Polymerase II, RPB1)
FF132 (RV)	GACATGTGCCTGCTGTATGG	SAMS-KD control PCR (Supplementary Figure 1A) - binds to PF3D7_0318200 (RNA Polymerase II, RPB1)
JV218 (FW)	CACCTGTGGACCTTTTACGTG	qPCR primers for detection of var2csa exon 2 lncRNA (Figure 3C)
JV219 (RV)	TCGATCACTTGCATAGGGGA
mNeonGreen-uORF substitution
FF7 (FW)	ATGGTGAGCAAGGGCG	Primers to amplify mNeonGreen (for uORF modifications in Figure 5)
FF8 (RV)	TTACTTGTACAGCTCGTCC
FF1 (FW)	TCGCGGCCGCACTAGTGGTTATAGAGTTAAGAGAG	Primers to amplify Homology block 1 (for uORF modifications in Figure 5)
FF2 (RV)	GCCCTTGCTCACCATGGTTATATGTCTAACTATTTAG
FF10 (FW)	GAGCTGTACAAGTAATATGCACATAGGAATATTTGG	Primers to amplify Homology block 2 (for uORF modifications in Figure 5)
FCU-BSD var2csa
FF6 (RV)	AAGACAGATCTTCGGACTAGCACCACAAGTAATAACTTCC
JV56 (FW)	CATATTTATTAAATCTAGAATTCCCAATGTCTGTGAATGCAATG	Primers to amplify Homology block 1 (for insertion of drug selection in the var2csa locus - Figure 5)
JV32 (RV)	TCCCCCTGTCACCATTTTGTCCAACCATTTAC
JV33 (FW)	GAAAATCCAGGACCAAAAAAAAATAACAAAAATTGGATATGG	Primers to amplify Homology block 2 (for insertion of drug selection in the var2csa locus - Figure 5)
JV36 (RV)	TTTTACCGTTCCATGGTTTTTGTTCGTGTTCCACCA
JV27 (FW)	ATGGTGACAGGGGGAATGG	Primers for amplification of FCU (Negative selection)
JV28 (RV)	AACACAGTAGTATCTGTCACCAAAG
JV29 (FW)	AGATACTACTGTGTTGGATCAGGAGAGGGAAGAGG	Primers for amplification of the block T2A-BSD-P2A (Figure 5)
JV30 (RV)	TGTTGCTCCACTTCCGCCCTCCCACACATAACC
JV47 (FW)	GGAAGTGGAGCAACAAATTTTAGTTTATTAAAACAAGCAGGAGATGTTGAAGAAAATCCAGGACCA	P2A amplification by primers annealing (Figure 5)
JV48 (RV)	TGGTCCTGGATTTTCTTCAACATCTCCTGCTTGTTTTAATAAACTAAAATTTGTTGCTCCACTTCC
M1I modification of the uORF starting codon
JV72 (FW)	GATACTCTGATTCAATGGTTATATG	Primers for substituion of Methionine with Isoleucine in the start codon of var2csa uORF (Figure 4) - second half
JV73 (RV)	AAGACAGATCTTCGGACTAGTTGCTTCATAAATAAAACATGCAA
JV74 (FW)	CATATAACCATTGAATCAGAGTATC	Primers for substituion of Methionine with Isoleucine in the start codon of var2csa uORF (Figure 4) - first half
JV75 (RV)	AATACTCGCGGCCGCACTAGTATCCATCACCTCCACTTCCA
UPF3B-KO
JV182 (FW)	ATACTCGCGGCCGCATTCATCAAGTGAAGCCAGAAAA	Primers to amplify Homology block 1 (for KO of pfupf3b - Figure 4)
JV183 (RV)	TTTTTTTACAAAATGCTTAAGCACCTATTGTTATAGAATTAAGAAGTAAG
JV184 (FW)	TATTTATTAAATCTAGAATTCATGGTCTTTTACTTGTGGAC	Primers to amplify Homology block 2 (for KO of pfupf3b - Figure 4)
JV185 (RV)	ATTATTTTTACCGTTCCATGGATGAATACTTAAATACGCGC
JV186 (FW)	TAAGTATATAATATTATTAATGTACAGACCGAAAAGTTTTAGAGCTAGAA	Primers for guide RNA (for KO of pfupf3b - Figure 4)
JV187 (RV)	TTCTAGCTCTAAAACTTTTCGGTCTGTACATTAATAATATTATATACTTA
HB1 (FW)	AATACTCGCGGCCGCCAATAGGTGATAATATAGCACC	Primers to amplify Homology block 1 (for KO of pfupf3b - Figure 4)
HB1 (RV)	AAGACAGATCTTCGGGTTACCTCCAACATTAACTGAAG
HB2 (FW)	TATTTATTAAATCTATGGTCTTTTACTTGTGGACA	Primers to amplify Homology block 2 (for KO of pfupf3b - Figure 4)
HB2 (RV)	accAGTTATCGATATGAATACTTAAATACGCGCAC
sgRNA (FW)	TAAGTATATAATATTGAATCAAAACATTATGAAGATGTTTTAGAGCTAGAA	Primers for guide RNA (for KO of pfupf3b - Figure 4)
sgRNA (RV)	TTCTAGCTCTAAAACATCTTCATAATGTTTTGATTCAATATTATATACTTA
RNA-seq Exon2-enrichment primers
RS-RT_P1	ATCCCACAATTCTTTCAA	Primers for Exon 2 enrichment for the late stage RNA-Seq (Figure 3D, E)
RS-RT_P2	TTCCCACTGTTCTTTCAA	Primers for Exon 2 enrichment for the late stage RNA-Seq (Figure 3D, E)
RS-RT_P3	ATTCCATTCTTCTTTTAA	Primers for Exon 2 enrichment for the late stage RNA-Seq (Figure 3D, E)
RS-RT_P4	ATTCCATTGTTCATTCAA	Primers for Exon 2 enrichment for the late stage RNA-Seq (Figure 3D, E)
RS-RT_P5	TTCCCACTTTTCTTTTAA	Primers for Exon 2 enrichment for the late stage RNA-Seq (Figure 3D, E)
RS-RT_P6	TTCCCACTCTTCTTTTAA	Primers for Exon 2 enrichment for the late stage RNA-Seq (Figure 3D, E)
RS-RT_P7	TTCCCACTCTTCTTTCAA	Primers for Exon 2 enrichment for the late stage RNA-Seq (Figure 3D, E)
RS-RT_P8	TTCCCATTCTTCTTTCAA	Primers for Exon 2 enrichment for the late stage RNA-Seq (Figure 3D, E)
RS-RT_P9	GTTCCATTCTTTTTTTAA	Primers for Exon 2 enrichment for the late stage RNA-Seq (Figure 3D, E)
RS-RT_P10	TTCTTTTAATTTATCTAA	Primers for Exon 2 enrichment for the late stage RNA-Seq (Figure 3D, E)
RS-RT_P11	ATTCCACTCTTCTTTCAA	Primers for Exon 2 enrichment for the late stage RNA-Seq (Figure 3D, E)
RS-RT_P12	TTCCCACAATTCTTTCAA	Primers for Exon 2 enrichment for the late stage RNA-Seq (Figure 3D, E)
RS-RT_P13	ATTCCACTCTTTTTTTAA	Primers for Exon 2 enrichment for the late stage RNA-Seq (Figure 3D, E)
RS-RT_P14	ATTCCACTCTTCTTTTAA	Primers for Exon 2 enrichment for the late stage RNA-Seq (Figure 3D, E)
RS-RT_P15	TTCCCATTCTTTTTTTAA	Primers for Exon 2 enrichment for the late stage RNA-Seq (Figure 3D, E)
RS-RT_P16	ATTCCATTCTTCTTTCAA	Primers for Exon 2 enrichment for the late stage RNA-Seq (Figure 3D, E)
RS-RT_P17	ATTCCATTCTTCATTCAA	Primers for Exon 2 enrichment for the late stage RNA-Seq (Figure 3D, E)
RS-RT_P18	ATTCCACACTTCATTCAA	Primers for Exon 2 enrichment for the late stage RNA-Seq (Figure 3D, E)
RS-RT_P19	ATTCCATTGTTCATTTAA	Primers for Exon 2 enrichment for the late stage RNA-Seq (Figure 3D, E)
RS-RT_P20	TTCCCATTTTTCTTTTAA	Primers for Exon 2 enrichment for the late stage RNA-Seq (Figure 3D, E)
RS-RT_P21	ATTCCATTGTTCTTTTAA	Primers for Exon 2 enrichment for the late stage RNA-Seq (Figure 3D, E)
RS-RT_P22	GTCTATCTAACCATTTATG	Primers for Exon 2 enrichment for the late stage RNA-Seq (Figure 3D, E)
RS-RT_P23	GTCTATCTAACCATGTATG	Primers for Exon 2 enrichment for the late stage RNA-Seq (Figure 3D, E)
RS-RT_P24	GTCTATCTAGCCATTTATG	Primers for Exon 2 enrichment for the late stage RNA-Seq (Figure 3D, E)
RS-RT_P25	GTCTATCTAGCCATGTATG	Primers for Exon 2 enrichment for the late stage RNA-Seq (Figure 3D, E)
RS-RT_P26	GTCGATCTAACCATGTATG	Primers for Exon 2 enrichment for the late stage RNA-Seq (Figure 3D, E)
RS-RT_P27	GTCTATCTAACCACGTATG	Primers for Exon 2 enrichment for the late stage RNA-Seq (Figure 3D, E)
RS-RT_P28	GTCGATCTAACCATTTATG	Primers for Exon 2 enrichment for the late stage RNA-Seq (Figure 3D, E)
RS-RT_P29	GCCTATCTAACCATTTATG	Primers for Exon 2 enrichment for the late stage RNA-Seq (Figure 3D, E)
RS-RT_P30	GTTTGTCTATCCATTTATG	Primers for Exon 2 enrichment for the late stage RNA-Seq (Figure 3D, E)
RS-RT_P31	GTCTATATAACCATTTATG	Primers for Exon 2 enrichment for the late stage RNA-Seq (Figure 3D, E)
