## Supplementary Table 3 for "The molecular basis of coordinated antigen switching enabling chronic infection by human malaria parasites"

### Sheet: Content
Supplementary Table 3 - Total var expression levels determined by quantitative RT-PCR for the 3D7 clones used in Figure 6A and the NF54 clones used in Figure 6B,C,D. Values are shown as relative to seryl-tRNA synthetase (Pf3D7_0717700).

### Sheet: 3D7 Clones
	Relative Expression							Relative Expression
Gene ID	wt non-var2csa cl1	wt non-var2csa cl2	wt non-var2csa cl3	wt non-var2csa cl4	wt non-var2csa cl5	wt non-var2csa cl6		wt var2csa cl1	wt var2csa cl2	wt var2csa cl3	wt var2csa cl4	wt var2csa cl5	wt var2csa cl6
PF3D7_0100100	0.0197867	0.037698	0.0311001	0.0387378	4.71758e-06	0.00282222		0.057119	0.051665	0.0397635	0.0511466	0.038467	0.138196
PF3D7_0115700	0.00456079	0.00666449	0.0109458	0.00555582	0.00442896	0.000862099		0.00125757	0.00254055	0.00249089	0.00414061	0.0013197	0.00217461
PF3D7_1000100	0.00551932	0.0132287	0.0423591	0.0204445	0.00680115	0.00118833		0.0059975	0.00682505	0.00453589	0.0165083	0.00495192	0.0128718
PF3D7_1041300	0.00840332	0.0140152	0.0283708	0.0199595	0.018564	0.00145244		0.00295027	0.00509849	0.00468554	0.00801929	0.00306305	0.00725004
PF3D7_1100100	0.00508179	0.0325568	0.0621117	0.0357926	0.0106895	0.00381205		0.00767018	0.015747	0.0192876	0.0165233	0.0060356	0.0195794
PF3D7_1100200	0.0168338	0.022245	0.132208	0.0350173	0.0235692	0.00317054		0.0109709	0.0305707	0.0217889	0.0401436	0.0104735	0.0276853
PF3D7_1150400	0.0120829	0.0135017	0.0628158	0.017284	0.016001	0.00204006		0.00789688	0.0134089	0.0114703	0.0229865	0.00721953	0.0166375
PF3D7_1200400	0.0110902	0.0147125	0.0278651	0.0165287	0.0157685	0.00363842		0.00756997	0.00577778	0.00752009	0.0111338	0.00509968	0.00398079
PF3D7_1219300	0.00285473	0.00616953	0.00937719	0.00578146	0.0069081	0.00144619		0.00230926	0.00313932	0.00850477	0.00634147	0.0016099	0.00417928
PF3D7_1240300	0.00557273	0.00810525	0.0190799	0.00817767	0.0124367	0.00182557		0.00581791	0.00537346	0.00653116	0.00961135	0.00619327	0.00457971
PF3D7_1240400	0.0483751	0.0374969	0.0772701	0.311028	6.9907	0.0114727		0.0245894	0.0387002	0.038197	0.11909	0.0185711	0.0194147
PF3D7_1240600	0.0171163	0.0160406	0.0130499	0.0125678	0.00929757	0.00380298		0.00393419	0.00526483	0.0129728	0.00710524	0.0029741	0.00419001
PF3D7_1255200	0.030909	0.0530893	0.106724	0.0470985	0.0418271	0.00673011		0.0103062	0.0180208	0.0139276	0.0231416	0.0106048	0.015148
PF3D7_1200100	0.0258817	0.0725702	0.117475	0.175558	0.0466816	0.0039153		0.0121225	0.0229316	0.015987	0.0257726	0.0119093	0.020098
PF3D7_1373500	0.057694	0.0454986	0.100454	0.0448479	0.0308773	0.0031982		0.00704579	0.0119159	0.00972167	0.0193345	0.00757542	0.02306
PF3D7_1300300	0.000826843	0.00610799	0.0176187	0.00752973	0.0012033	0.00110297		0.000670468	0.00828339	0.00175991	0.00827255	0.00178345	0.0047227
PF3D7_0223500	0.00738028	0.0122161	0.0461234	0.0147841	0.00802208	0.000353626		0.00121086	0.0136211	0.00424732	0.00976856	0.00129998	0.00538008
PF3D7_0200100	7.4669e-06	6.98849e-06	4.20183e-06	#VALUE!	2.35979e-06	#VALUE!		1.54439e-05	6.46285e-06	#VALUE!	2.07824e-05	6.43741e-06	#VALUE!
PF3D7_0324900	0.00754851	0.0141098	0.0391975	0.0243882	0.0114529	0.000822931		0.00301304	0.00771187	0.00407925	0.0119375	0.00253333	0.0108945
PF3D7_0400400	0.00209932	0.00343962	0.0154612	0.0047508	0.00450416	0.000980208		0.00144769	0.00470374	0.00382111	0.00495184	0.00199242	0.00433986
PF3D7_0412400	0.00817353	0.0143459	0.029972	0.0165715	0.00841484	0.00296981		0.00466067	0.00608965	0.00384914	0.00624985	0.00318583	0.00487129
PF3D7_0412700	5.11421	0.0442628	0.0807893	0.042973	0.0481134	0.0346231		0.0133278	0.0302645	0.0158294	0.0590923	0.0111189	0.0257634
PF3D7_0412900	0.0185296	0.00592772	0.00949633	0.00745089	0.0092265	0.00213187		0.00272235	0.00746378	0.0196446	0.0166291	0.00395641	0.00408418
PF3D7_0400100	0.00536322	0.0113987	0.208926	0.00883566	0.00912182	0.000943553		0.00316199	0.00558128	0.00282163	0.00521782	0.00182873	0.0129252
PF3D7_0420900	0.0437241	0.123832	0.118887	0.18957	0.0936252	0.0260381		0.05994	0.0390876	0.0193478	0.0514413	0.018975	0.0380545
PF3D7_0421300	0.0245638	0.0572739	0.0279394	0.0374712	0.0134749	0.00366287		0.0151413	0.0111541	0.00724392	0.0142987	0.00542859	0.0116132
PF3D7_0425800	0.00504194	0.00581651	0.0255864	0.00856628	0.00964749	0.00187546		0.00685451	0.00411236	0.00564805	0.00362756	0.00255469	0.00540719
PF3D7_0426000	0.0042536	0.00792224	0.02576	0.00940036	0.00660126	0.00178473		0.00344104	2.83864e-05	3.89986e-05	#VALUE!	8.56918e-06	0.00548222
PF3D7_0533100	0.0439578	0.00792425	0.00590473	0.00797883	0.00623386	0.0334306		0.0472654	0.0206722	0.0276403	0.0306229	0.033353	0.0273914
PF3D7_0500100	0.00906643	0.0164812	0.0484093	0.0192353	0.0169497	0.00169091		0.00380963	0.00543038	0.00391982	0.00696772	0.00197456	0.00961477
PF3D7_0617400	0.00429275	0.00470738	0.0360659	0.00481259	0.0101798	0.00164549		0.0036313	0.00298715	0.00269147	0.00494555	0.00146143	0.00410106
PF3D7_0800300	#VALUE!	#VALUE!	#VALUE!	#VALUE!	0.00621748	#VALUE!		#VALUE!	#VALUE!	#VALUE!	#VALUE!	#VALUE!	#VALUE!
PF3D7_0800200	0.00246757	0.00313818	0.0040043	0.0029793	0.00147888	0.00197088		0.00249249	0.00205378	0.00189134	0.00395094	0.00209283	0.00289201
PF3D7_0800100	0.00947989	0.0258146	0.0586914	0.0242907	0.0105573	0.00213789		0.00435085	0.00621593	0.0060299	0.00733948	0.00285995	0.00863987
PF3D7_0632500	0.002364	0.00664379	0.0127864	0.00839901	0.00540441	0.00161623		0.000992173	0.00218403	0.00234696	0.00252228	0.00139648	0.00360752
PF3D7_0711700	0.0167096	0.0876913	0.0289871	0.035447	0.0177144	0.621676		0.00800051	0.00563452	0.00632515	0.0115699	0.00796216	0.00820985
PF3D7_0712400	0.00748866	0.0152227	0.0674849	0.0294058	0.0266383	0.00377045		0.00731156	0.00519344	0.0040752	0.00987333	0.00247811	0.0101271
PF3D7_0712300	#VALUE!	0.00036043	0.000634207	0.00863028	#VALUE!	0.000218745		#VALUE!	0.000164372	#VALUE!	0.00545328	#VALUE!	0.000509694
PF3D7_0712000	0.0167887	0.0191109	0.0288603	0.0219657	0.0219331	6.96499		0.018794	0.0230151	0.0317772	0.0162481	0.00398531	0.00860664
PF3D7_0712900	0.00500362	0.0135724	0.0121321	0.0131955	0.000156384	0.00379028		0.00547179	0.0181832	0.011454	0.046033	0.00501174	0.0127985
PF3D7_0712800	0.00768325	0.0172965	0.062606	0.0307411	0.0260409	0.00318953		0.00453033	0.0235471	0.0121769	0.0415393	0.00418949	0.0175246
PF3D7_0712600	0.00196324	0.00456762	0.00789498	0.00435754	0.00164722	0.00218159		0.000743538	0.00241837	0.00188033	0.00604353	0.000577219	0.00193419
PF3D7_0733000	0.0191101	0.0272091	0.0733077	0.0324432	0.0258232	0.00851065		0.0044076	0.0208883	0.00739989	0.0401845	0.00979071	0.0197967
PF3D7_0421100	0.020358	11.8428	5.10692	10.7805	0.0246299	0.0163207		0.0177915	0.0393532	0.023197	#VALUE!	0.0102702	1.19475
PF3D7_0808700	0.00406754	0.0709108	0.016019	0.0107094	0.00523744	0.00283619		0.00324373	0.0066195	0.00211325	0.0126891	0.00216225	0.00953255
PF3D7_0900100	0.00744988	0.0204305	0.0394927	0.0184921	0.00846149	0.00120864		0.00504246	0.00994487	0.00466228	0.010806	0.00330919	0.00710283
PF3D7_0600400	0.00663473	0.00765454	0.0233591	0.0080931	0.010751	0.00532925		0.00358867	0.0115351	0.00597273	0.0106342	0.00375632	0.00837443
PF3D7_0937800	0.00493775	0.00515337	0.0292476	0.00789258	0.00945594	0.0039956		0.0861833	0.00443946	0.00351161	0.0068044	0.00760852	0.00476725
PF3D7_1300100	0.0152711	0.0234775	0.0626765	0.0306849	0.0335896	0.0187102		0.00717895	0.0189872	0.00936463	0.0330611	0.0056173	0.0115054
PF3D7_0809100	6.6384	0.0243428	0.0606273	0.0292675	0.0472081	0.0342013		0.0073163	0.0173591	0.0138087	0.0268038	0.00979955	0.0194129
PF3D7_0632800	0.0145429	0.0226015	0.0606262	0.0274607	0.020916	0.00213892		0.00503	0.0161489	0.00832463	0.02309	0.00448059	0.0104339
PF3D7_0600200	0.002698	0.00580581	0.0208623	0.00806135	0.00395512	0.00108577		0.00178882	0.00292225	0.00310304	0.00778276	0.00152876	0.00368093
PF3D7_0420700	0.0079404	0.00705055	0.00720722	0.00806796	0.00550743	0.000851854		0.00309028	0.00293343	0.00141936	0.00588187	0.0013255	0.00276344
PF3D7_0937600	0.0019492	0.00258039	0.00935286	0.00308559	0.00290499	0.00101575		0.0015027	0.00319867	0.00285214	0.00412306	0.00116976	0.00346478
PF3D7_0100300	#VALUE!	#VALUE!	#VALUE!	#VALUE!	#VALUE!	0.000488997		#VALUE!	#VALUE!	#VALUE!	#VALUE!	#VALUE!	#VALUE!
PF3D7_1200600 (var2csa)	0.046976	0.058862	0.0434359	0.0538875	0.139728	0.0159881		12.776	12.2524	13.9088	11.8459	17.2257	14.891
PF3D7_0833500	0.00400093	0.00619298	0.0243844	0.00787066	0.0126654	0.00224486		0.00411989	0.0067445	0.0114815	0.00937053	0.011678	0.00534162
PF3D7_0808600	0.00195173	0.0083661	0.00614468	0.00335992	0.00420063	0.00180531		0.00157997	0.0016125	0.00145178	0.00146367	0.00124409	0.00161738
PF3D7_0700100	0.00433267	0.0037047	0.00985952	0.00390306	0.00246394	0.00153398		0.00283554	0.00420064	0.00184953	0.00407643	0.0055415	0.00341887
PF3D7_0300100	0.0113555	0.0192309	0.0657531	0.0263765	0.0280701	0.0113473		0.0143851	0.0382511	0.0175862	0.0586821	0.0100462	0.0193738

### Sheet: NF54 Clones
	Relative Expression
Gene ID	wt non-var2csa cl1	wt non-var2csa cl2	wt non-var2csa cl3		wt var2csa cl1	wt var2csa cl2	wt var2csa cl3
PF3D7_0100100	0.0335501	0.0044117	0.0794515		0.0111697	0.00731771	0.002845
PF3D7_0115700	0.00615003	0.00255591	0.0308523		0.00280899	0.00512257	0.001514
PF3D7_1000100	0.0102989	0.00152621	0.012814		0.00333796	0.00363156	0.005542
PF3D7_1041300	0.0107086	0.00865532	0.0313236		0.00637737	0.0047224	0.002777
PF3D7_1100100	0.0124501	0.00247535	0.0235573		0.00541025	0.0132446	0.014448
PF3D7_1100200	0.0172392	0.00416192	0.129744		0.0013612	0.00507109	0.002624
PF3D7_1150400	0.0263809	0.00384813	0.0476786		0.00285682	0.00572846	0.002424
PF3D7_1200400	0.0104422	0.0213197	0.049714		0.00730406	0.0132097	0.006392
PF3D7_1219300	0.00720702	0.00773683	0.0501871		0.00945125	0.00739656	0.007204
PF3D7_1240300	0.036739	0.00745342	0.0560718		0.00304635	0.00894771	0.003192
PF3D7_1240400	0.0380689	0.0642668	0.144992		0.0364014	0.0291322	0.017332
PF3D7_1240600	0.0076892	0.0106675	0.0208994		0.012291	0.00588001	0.002736
PF3D7_1255200	0.0198688	0.027059	0.0770656		0.0177015	0.025911	0.011332
PF3D7_1200100	0.0205599	0.00435523	0.030448		3.87068e-06	0.0105888	0.004155
PF3D7_1373500	0.00903045	0.00846431	0.0441043		0.00488616	0.00636843	0.005605
PF3D7_1300300	0.00130937	0.000455691	0.00502724		0.000236596	0.00426775	0.000636
PF3D7_0223500	0.00783421	0.00126036	0.0265883		0.00172976	0.00236617	0.001336
PF3D7_0200100	0.000586647	0.00675655	0.11957		0.0124989	0.0164457	0.005962
PF3D7_0324900	0.00974065	0.00260242	0.0313185		0.00236446	0.0067335	0.003139
PF3D7_0400400	0.00454226	0.00321663	0.0374637		0.000814747	0.00757397	0.002023
PF3D7_0412400	0.0583622	0.0141905	0.0400193		0.00572598	0.00450543	0.003657
PF3D7_0412700	4.59498	0.0354514	0.13019		0.0328995	0.0335932	0.011829
PF3D7_0412900	0.0186319	0.0131835	0.110963		0.00799806	0.0290506	0.009822
PF3D7_0400100	0.0043837	7.71285e-07	2.20575e-06		0.0024011	0.00799675	0.003262
PF3D7_0420900	0.0741772	26.4182	0.143845		0.00472805	0.0243245	#VALUE!
PF3D7_0421300	0.0340245	0.0180804	0.0685989		0.00462364	0.0202357	0.006674
PF3D7_0425800	0.00707309	0.00117072	0.0237277		0.00293443	0.00521122	0.003705
PF3D7_0426000	0.00447275	0.00131062	0.0192391		0.00142971	0.00592077	0.001951
PF3D7_0533100	0.0988974	2.15045e-05	5.61301e-06		0.131167	0.00974294	0.019982
PF3D7_0500100	0.00784777	0.00397464	0.0187584		0.00322323	0.00978263	0.004417
PF3D7_0617400	0.00726723	0.0397717	0.14626		0.00556842	0.0135419	0.005394
PF3D7_0800300	0.00185344	9.27409e-05	0.0125364		0.0031837	0.00975712	0.003978
PF3D7_0800200	0.00353603	4.13341e-06	0.00592974		0.00838913	0.0109759	0.005107
PF3D7_0800100	0.00619914	6.51831e-07	0.0306191		0.0122375	0.0135881	0.009143
PF3D7_0632500	0.0137554	0.00659865	0.108221		0.00365482	0.00516156	0.003198
PF3D7_0711700	0.0195081	0.0187498	0.0631617		0.0109442	0.00968972	0.007749
PF3D7_0712400	0.0106396	0.0123814	0.137314		0.00954793	0.00696424	0.00286
PF3D7_0712300	0.00022899	0.000166761	0.000960395		8.30245e-05	0.000565424	0.000118
PF3D7_0712000	0.0177268	0.00376939	0.0396507		0.00221361	0.00727388	0.003078
PF3D7_0712900	1.95642e-05	0.000107252	0.000362291		2.32168e-05	0.000269937	2.48e-06
PF3D7_0712800	0.0163706	0.0104682	0.0504127		0.00219184	0.0205371	0.007169
PF3D7_0712600	0.00625699	0.00222813	0.0267144		0.00095122	0.00295112	0.00186
PF3D7_0733000	0.0324204	0.012429	0.104307		0.00556372	0.0160606	0.007578
PF3D7_0421100	0.0213307	0.0186051	0.0958395		0.00947764	0.0235554	0.014818
PF3D7_0808700	0.00551727	0.0163485	0.0595319		0.0070446	0.0105479	0.005416
PF3D7_0900100	0.00792486	0.00252998	0.0161402		0.00268322	0.012837	0.004547
PF3D7_0600400	0.111903	0.0210224	0.110767		0.00324162	0.0267861	0.013135
PF3D7_0937800	0.0040575	0.00153072	0.0221228		0.00264707	0.00319326	0.007274
PF3D7_1300100	0.000306147	0.00413622	0.0255852		0.00595427	0.0120364	0.005738
PF3D7_0809100	0.0575249	0.0257111	0.122868		0.0256654	0.0278911	0.020593
PF3D7_0632800	0.0157207	0.00564648	3.23624		0.00240723	0.00576757	0.001447
PF3D7_0600200	0.0028886	0.00485668	0.0276173		0.000732973	0.00403697	0.002377
PF3D7_0420700	0.0143603	15.3496	0.0383757		0.00322994	0.00578274	0.002205
PF3D7_0937600	0.00448973	0.00135925	0.0163185		0.00060145	0.0047387	0.003249
PF3D7_0100300	0.0350112	0.00554063	0.0221072		0.000746476	0.0017773	0.000862
PF3D7_1200600 (var2csa)	0.114218	0.0886833	0.174478		35.6628	32.7331	27.1422
PF3D7_0833500	0.000795254	0.00600531	0.0313253		0.0108592	0.0255331	0.002328
PF3D7_0808600	0.00787182	0.0102024	0.0294933		0.00499624	0.0149999	0.012317
PF3D7_0700100	0.00437763	0.00146777	0.0100396		0.00402855	0.00474762	0.00341
PF3D7_0300100	0.015978	0.00362106	0.077009		0.0056535	0.00974695	0.006314
